# Genetic determinants of gene amplifications alter frequency and evolutionary trajectory of antibiotic resistance in *Staphylococcus aureus*

**DOI:** 10.1101/2025.04.10.647645

**Authors:** Kalinga Pavan T. Silva, Anupama Khare

**Affiliations:** Laboratory of Molecular Biology, National Cancer Institute, National Institutes of Health, Bethesda, MD 20892, USA

## Abstract

Gene amplifications are thought to be common in bacterial populations, providing a rapid reversible mode of adaptation to diverse stresses, including the acquisition of antibiotic resistance. We previously showed that the opportunistic pathogen *Staphylococcus aureus* evolves resistance to the dual-targeting fluoroquinolone delafloxacin (DLX) that inhibits both the DNA gyrase and DNA topoisomerase IV via gene amplifications of an efflux pump encoding gene *sdrM*. However, the pathways that control the formation or selection of gene amplifications, and consequently adaptive trajectories, remain understudied, especially in gram-positive bacteria like *S. aureus*. Here, we show that specific DNA repair and chromosomal separation pathways alter the frequency of formation and selection of gene amplifications in *S. aureus*. Through a screen of 36 mutants deficient in various DNA processes, we found that while *sdrM* amplification was still the almost universal path to DLX resistance, other mutations that increased *sdrM* expression reduced the selection frequency of *sdrM* amplifications, demonstrating the critical role of *sdrM* in DLX resistance. We found that similar to other bacteria, the formation and loss of *sdrM* amplifications required a functional RecA recombinase, but multiple other mutants in pathways required for amplifications in other species still exhibited frequent *sdrM* amplifications, suggesting that *S. aureus* may have alternate routes of amplification formation. Finally, mutants in the tyrosine recombinase XerC that is involved in chromosomal separation were deficient for *sdrM* amplifications, indicating that XerC is a novel modulator of amplification formation, maintenance, or selection. Thus, our work sheds light on genetic factors that alter gene amplification-mediated evolutionary trajectories to antibiotic resistance in *S. aureus* and can potentially unlock mechanisms by which such evolution of resistance can be inhibited.
