## Supplemental Table 1 for "Genetic determinants of gene amplifications alter frequency and evolutionary trajectory of antibiotic resistance in *Staphylococcus aureus*"

### Sheet: Sheet1
Parental Strain	Population	Passage	Sample Name	Prophage 2086248/2129298	Prophage 2086235/2129283	sdrM junctions	sdrM	sdrM (Upstream)	gyrA	gyrB	parC	parE	RS12090 ←/→ RS12095	rexB	recD2 (RS08855)
recA::Tn	1	9	recA1_9											E48K
		10	recA1_10											E48K
		13	recA1_13											E48K	N629K (33.7%)
		14	recA1_14										Δ1bp/2,306,688 (33.9%)	E48K	N629K (54.4%),G360A (40.1%)
		16	recA1_16										Δ1 bp/2,306,688	E48K	T420M
		19	recA1_19				A268S (50.7%)				A116V (42.5%)		Δ1 bp/2,306,688	E48K	T420M
		23	recA1_23				A268S				A116V		Δ1 bp/2,306,688	E48K	T420M
		26	recA1_26				A268S			R458L	A116V		Δ1 bp/2,306,688	E48K	T420M
		28	recA1_28				A268S			R458L	A116V		Δ1 bp/2,306,688	E48K	T420M
	2	9	recA2_9											G576D
		10	recA2_10											G576D	T368T (37.6%),T367P (37.7%)
		13	recA2_13										G→A/2,306,688	G576D	N629K (32.7%), D449G (34.5%)
		15	recA2_15										G→A/2,306,688	G576D	A346D (50%)
		17	recA2_17										G→A/2,306,688	G576D	A346D
		22	recA2_22						E88K		E84G (92.2%)		G→A/2,306,688	G576D	A346D
		23	recA2_23						E88K		E84G (88.3%)		G→A/2,306,688	G576D	A346D
	3	9	recA3_9												A227E (GCG→GAG) / 1,728,356/60%
		10	recA3_10												A227E (70.8%)
		11	recA3_11										G→A/2,306,688 (35.1%)		Q480H (54%), A227E (33.3%)
		14	recA3_14										G→A/2,306,688	G576D	A227E (86%)
		18	recA3_18				A268S	C→T/2,304,176 (-164)		L455V			G→A/2,306,688	G576D	A227E
		23	recA3_23				A268S	C→T/2,304,176 (-164)		L455V			G→A/2,306,688	G576D	A227E
		25	recA3_25				A268S	C→T/2,304,176 (-164)		L455V		D432A	G→A/2,306,688	G576D	A227E
		29	recA3_29				A268S	C→T/2,304,176 (-164)	E88K	L455V		D432A	G→A/2,306,688	G576D	A227E
