## Supplemental Table 2 for "Genetic determinants of gene amplifications alter frequency and evolutionary trajectory of antibiotic resistance in *Staphylococcus aureus*"

### Sheet: Sheet1
Parental Strain	Population	Passage	Sample Name	Prophage 2086248/2129298	Prophage 2086235/2129283	sdrM junctions	sdrM fold change w.r.t average coverage of genome	sdrM	sdrM (Upstream)	gyrA	gyrB	parC	parE	RS12090 ←/→ RS12095	rexB	recD2 (RS08855)
R1 pKK30	1	0	CEM1_0											2,306,688, G→A	E48K	G360A
		3	CEM1_3											2,306,688, G→A	E48K	G360A
		6	CEM1_6R						C→T/2,304,176 (-164) (13.5%)					2,306,688, G→A	E48K	G360A
		7	CEM1_7						C→T/2,304,176 (-164) (30.8%)					2,306,688, G→A	E48K	G360A
		9	CEM1_9						C→T/2,304,176 (-164) (35.8%)			D432A (47.1%)	A116V (46.0%)	2,306,688, G→A	E48K	G360A
	2	0	CEM2_0											2,306,688, G→A	E48K	G360A
		3	CEM2_3											2,306,688, G→A	E48K	G360A
		6	CEM2_6R						G→C/ 2,304,163 (-151) (62.7%)					2,306,688, G→A	E48K	G360A
		8	CEM2_8						G→C/ 2,304,163 (-151)	G537D (92.1%)				2,306,688, G→A	E48K	G360A
	3	0	CEM3_0											2,306,688, G→A	E48K	G360A
		3	CEM3_3											2,306,688, G→A	E48K	G360A
		5	CEM3_5R											2,306,688, G→A	E48K	G360A
		9	CEM3_9							E88G (55%)			A116V	2,306,688, G→A	E48K	G360A
R1 pKK30_recA	1	0	CRC1_0											2,306,688, G→A	E48K	G360A
		3	CRC1_3											2,306,688, G→A	E48K	G360A
		5	CRC1_5						C→A/2,304,172 (-160) (56%), C→G/2,304,176 (-164) (55.4%)					2,306,688, G→A	E48K	G360A
		6	CRC1_6R					G136V	C→A/2,304,173 (-161)			S108N (85.1%)		2,306,688, G→A	E48K	G360A
		7	CRC1_7R					G136V	C→A/2,304,173 (-161)			S108N		2,306,688, G→A	E48K	G360A
		8	CRC1_8					G136V	C→A/2,304,173 (-161)		R458L	S108N		2,306,688, G→A	E48K	G360A
	2	0	CRC2_0											2,306,688, G→A	E48K	G360A
		3	CRC2_3											2,306,688, G→A	E48K	G360A
		5	CRC2_5											2,306,688, G→A	E48K	G360A
		6	CRC2_6R					A268S	2bp->TT/2,304,163 (-151)					2,306,688, G→A	E48K	G360A
		8	CRC2_8			(2229617/2309026) 39.9%		A268S	2bp->TT/2,304,163 (-151)					2,306,688, G→A	E48K	G360A
	3	0	CRC3_0											2,306,688, G→A	E48K	G360A
		3	CRC3_3											2,306,688, G→A	E48K	G360A
		5	CRC3_5						C→A/2,304,173 (-161)/(48.4%)	G537D (39.9%)				2,306,688, G→A	E48K	G360A
		6	CRC3_6R						C→A/2,304,173 (-161)	G537D			D432A (81%)	2,306,688, G→A	E48K	G360A
		8	CRC3_8						C→A/2,304,173 (-161)	G537D,E88G (86.9%)			D432A	2,306,688, G→A	E48K	G360A
