## Supplemental Table 3 for "Genetic determinants of gene amplifications alter frequency and evolutionary trajectory of antibiotic resistance in *Staphylococcus aureus*"

### Sheet: Sheet1
Strain	Locus	Transposon mutant	Function
recA::Tn	B7H15_RS06705	NE805	Recombinase A
rexA::Tn	B7H15_RS04995	NE331	ATP-dependent helicase/nuclease subunit A
recD2::Tn	B7H15_RS08855	NE1427	RecD/TraA family helicase
sbcD::Tn	B7H15_RS07080	NE959	Exonuclease
recX::Tn	B7H15_RS10440	NE324	Recombination regulator
RS12095::Tn	B7H15_RS12095	NE1673	Hypothetical protein located near sdrM and in the SOS regulon
xerC::Tn	B7H15_RS06520	NE883	Tyrosine recombinase
umuC::Tn	B7H15_RS07190	NE445	DNA repair protein MucB
recG::Tn	B7H15_RS06390	NE1344	ATP-dependent DNA helicase
dinG::Tn	B7H15_RS07675	NE346	DnaQ family exonuclease/DinG family helicase
recQ::Tn	B7H15_RS04010	NE972	ATP-dependent DNA helicase RecQ
RS12090::Tn	B7H15_RS12090	NE1146	Hypothetical protein located near sdrM and in the SOS regulon
uvrA::Tn	B7H15_RS04255	NE145	Excinuclease ABC subunit A
ruvX::Tn	B7H15_RS08840	NE1794	Holliday junction resolvase-like protein
recF::Tn	B7H15_RS00020	NE555	Recombination protein F
RS09290::Tn	B7H15_RS09290	NE711	Universal stress protein UspA
rarA::Tn	B7H15_RS08900	NE341	Recombination factor protein
xseA::Tn	B7H15_RS08380	NE458	Exodeoxyribonuclease VII large subunit
ssbB::Tn	B7H15_RS11650	NE1679	Single-stranded DNA- binding protein family
recT::Tn	B7H15_RS11080	NE1830	Putative phage-related DNA recombination protein
recQ2::Tn	B7H15_RS07825	NE1528	ATP-dependent DNA helicase
dinB::Tn	B7H15_RS10565	NE1866	DNA polymerase IV
mfd::Tn	B7H15_RS02675	NE188	Transcription-repair coupling factor
RS12085::Tn	B7H15_RS12085	NE97	UTP-glucose-1-phosphate uridylyltransferase located near sdrM and in the SOS regulon
RS08985::Tn^	B7H15_RS08985	NE1760	Hypothetical protein in the same operon and upstream of holiday junction DNA helicases ruvA and ruvB
trhA::Tn	B7H15_RS12080	NE993	Located near sdrM and in the SOS regulon
RS10630::Tn^	B7H15_RS10630	NE1689	Geranylgeranylglyceryl phosphate synthase-like protein in the same operon and upstream of DNA ligase ligA
sepA::Tn	B7H15_RS12070	NE1616	Efflux pump located near sdrM
RS03470::Tn	B7H15_RS03470	NE100	FtsK/SpoIIIE family protein
spoIIIE::Tn	B7H15_RS06660	NE348	FtsK/SpoIIIE family protein
RS12060::Tn	B7H15_RS12060	NE1529	ATP-binding Mrp/Nbp35 family protein located near sdrM
lexAS130A	B7H15_RS07045		Uninducible allele of lexA
lexAG94E	B7H15_RS07045		Uninducible allele of lexA
RS03710::Tn	B7H15_RS03710	NE1915	Hypothetical protein
polA::Tn	B7H15_RS09205	NE22	DNA polymerase I superfamily protein
RS12505::Tn	B7H15_RS12505	NE152	DNA topoisomerase III
