## Supplemental Table 4 for "Genetic determinants of gene amplifications alter frequency and evolutionary trajectory of antibiotic resistance in *Staphylococcus aureus*"

### Sheet: Sheet1
Sample Name	Terminus 1	Terminus 2	Length (bp)	Terminus 1 location	Terminus 2 location	% population	Homology between ends	Length of homology (bp)
US3_6	2293458	2305862	12404	tRNA‑Val	RS12085	43.3	0	0
FKA1_5	2293508	2306772	13264	tRNA‑Val	RS12090/RS12095	95.5	0	0
XGE2_5	2293751	2304961	11210	5S ribosomal RNA	RS12085	89.6	0	0
VA3_6	2293859	2307075	13216	5S ribosomal RNA/23S ribosomal RNA	RS12085	96.4	ttt	3
UA3_8	2294023	2307111	13088	23S ribosomal RNA	RS12090/RS12100	72.2	catgaagccc	10
HP2_5	2294106	2304550	10444	23S ribosomal RNA	trhA	61.7	0	0
FKA3_8	2294130	2307075	12945	23S ribosomal RNA	RS12090/RS12100	42.4	t	1
LGA3_5	2294131	2307606	13475	23S ribosomal RNA	RS12090/RS12100	92.1	tt	2
RD2_4	2294134	2306801	12667	23S ribosomal RNA	RS12090/RS12095	65.5	tcctt	5
LGA3_5	2294138	2307606	13468	23S ribosomal RNA	RS12100	70.4	ctgtcc insertion	0
RQ2_5	2294171	2304224	10053	23S ribosomal RNA	trhA	82	ctat	4
UA1_5	2294281	2304265	9984	23S ribosomal RNA	trhA	76.7	0	0
FKA1_5	2294358	2307992	13634	23S ribosomal RNA	RS12100	74.7	aac	3
XA3_6	2294401	2305826	11425	23S ribosomal RNA	RS12085	70.9	ggactt	6
UC1_5	2294457	2306109	11652	23S ribosomal RNA	RS12085/RS12090	77.2	taaagg	6
RX3_8	2294462	2307074	12612	23S ribosomal RNA	RS12095	64	0	0
MD3_5	2294479	2305205	10726	23S ribosomal RNA	RS12085	77.9	gttg	4
RQQ1_5	2294487	2305112	10625	23S ribosomal RNA	RS12085	49.8	t	1
VX1_8	2294523	2304260	9737	23S ribosomal RNA	trhA	87.7	c	1
DG1_7	2294523	2304260	9737	23S ribosomal RNA	trhA	94.5	c	1
WT4_8	2294602	2304071	9469	23S ribosomal RNA	sdrM/trhA	97.3	0	0
NJ3_9	2294617	2306935	12318	23S ribosomal RNA	RS12095	65.1	g	1
MH1_5	2294689	2306796	12107	23S ribosomal RNA	RS12090/RS12095	95.6	0	0
XGE3_5	2294942	2306831	11889	23S ribosomal RNA	RS12095	88.8	t	1
RQQ1_5	2295089	2308220	13131	23S ribosomal RNA	RS12100	88.8	aa	2
PO1_6	2295125	2306413	11288	23S ribosomal RNA	RS12090	66.8	a	1
UT3_6	2295195	2305270	10075	23S ribosomal RNA	RS12085	90.8	g	1
FKB2_11	2295211	2304636	9425	23S ribosomal RNA	trhA	97.4	0	0
RT3_5	2295263	2305906	10643	23S ribosomal RNA	RS12085	57.3	0	0
HEM3_9	2295288	2305353	10065	23S ribosomal RNA	RS12085	50	gg	2
NJ2_9	2295439	2306796	11357	23S ribosomal RNA	RS12090/RS12095	98.5	t	1
XA2_6	2295472	2304809	9337	23S ribosomal RNA	trhA	66.1	tt	2
DG2_5	2295583	2304524	8941	23S ribosomal RNA	trhA	74.7	0	0
FKB1_8	2295594	2307075	11481	23S ribosomal RNA	RS12090/RS12100	98	tt	2
RD3_5	2295683	2306096	10413	23S ribosomal RNA	RS12085/RS12090	67.3	0	0
UC2_5	2295780	2305622	9842	23S ribosomal RNA	RS12085	61.3	C	1
VX2_6	2295847	2306831	10984	23S ribosomal RNA	RS12095	75.5	0	0
RG3_4	2296072	2307040	10968	23S ribosomal RNA	RS12095	91.6	tt	2
RG1_4	2296110	2305450	9340	23S ribosomal RNA	RS12085	69	a	1
PO2_6	2296292	2305874	9582	23S ribosomal RNA	RS12085	68.8	a	1
LGA1_5	2296309	2306195	9886	23S ribosomal RNA	RS12090	70.8	0	0
SB3_5	2296611	2307074	10463	23S ribosomal RNA	RS12090	80.1	0	0
LGA2_8	2296739	2305566	8827	23S ribosomal RNA	RS12085	64.8	a	1
DB1_5	2296739	2305775	9036	23S ribosomal RNA	RS12085	83.6	0	0
RQ1_5	2296744	2304961	8217	23S ribosomal RNA	RS12085	73.6	0	0
RT2_5	2296754	2306769	10015	23S ribosomal RNA	RS12090/RS12095	84	0	0
XGE1_5	2296809	2307074	10265	23S ribosomal RNA/16S ribosomal RNA	RS12095	89.6	0	0
SPA3_6	2296839	2304715	7876	23S ribosomal RNA/16S ribosomal RNA	trhA	79.9	ata	3
UC3_5	2296877	2305956	9079	23S ribosomal RNA/16S ribosomal RNA	RS12085	72.2	0	0
XSA1_5	2297078	2305880	8802	23S ribosomal RNA/16S ribosomal RNA	RS12085	78.5	0	0
DB2_5	2297167	2306747	9580	16S ribosomal RNA	RS12090/RS12095	90.4	gt	2
RD3_5	2297242	2308520	11278	16S ribosomal RNA	RS12100	66.4	g	1
SB2_5	2297242	2305022	7780	16S ribosomal RNA	RS12085	81.9	0	0
SD1_6	2297249	2307565	10316	16S ribosomal RNA	RS12100	96.8	0	0
RF1_7	2297322	2304803	7481	16S ribosomal RNA	trhA	57.2	0	0
VX4_6	2297341	2306869	9528	16S ribosomal RNA	RS12095	84.5	gcaactc	7
TP3_5	2297371	2305968	8597	16S ribosomal RNA	RS12085	95	0	0
XSA4_5	2297371	2307074	9703	16S ribosomal RNA	RS12095	95.1	t	1
FKA3_8	2297473	2305436	7963	16S ribosomal RNA	RS12085	76.9	cctt	4
FKA3_8	2297478	2305439	7961	16S ribosomal RNA	RS12085	74.9	aagg	4
XA1_6	2297533	2304761	7228	16S ribosomal RNA	trhA	70.4	0	0
FKA2_5	2297540	2304812	7272	16S ribosomal RNA	trhA	81.8	0	0
RR1_7	2297600	2305660	8060	16S ribosomal RNA	RS12085	85.6	0	0
RR1_7	2297601	2305659	8058	16S ribosomal RNA	RS12085	86.8	0	0
US2_7	2297628	2308750	11122	16S ribosomal RNA	RS12100/RS12105	92.8	tt	2
PO2_6	2297649	2304825	7176	16S ribosomal RNA	trhA	86.1	t	1
MD1_9	2297656	2304485	6829	16S ribosomal RNA	trhA	93.8	t	1
RT3_5	2297656	2304535	6879	16S ribosomal RNA	trhA	65.2	t	1
MD2_5	2297661	2304963	7302	16S ribosomal RNA	RS12085	90.3	tc	2
DG1_7	2297669	2304747	7078	16S ribosomal RNA	trhA	46	0	0
VX1_8	2297669	2304747	7078	16S ribosomal RNA	trhA	76.8	0	0
HEM3_9	2297758	2304137	6379	16S ribosomal RNA	sdrM/trhA	49.3	0	0
US3_6	2297775	2306857	9082	16S ribosomal RNA	RS12095	95.1	0	0
WT2_8	2297791	2305004	7213	16S ribosomal RNA	RS12085	95.1	0	0
HP3_5	2297811	2305816	8005	16S ribosomal RNA	RS12085	62.3	c	1
PRA1_5	2297811	2304801	6990	16S ribosomal RNA	trhA	87.1	0	0
SPA2_6	2297845	2304618	6773	16S ribosomal RNA	trhA	88.1	aaa	3
SB1_5	2297850	2305299	7449	16S ribosomal RNA	RS12085	77.9	0	0
NJ1_9	2297860	2304335	6475	16S ribosomal RNA	trhA	76.8	0	0
DG1_7	2297861	2306841	8980	16S ribosomal RNA	RS12095	38.4	t	1
RQQ2_5	2297923	2305556	7633	16S ribosomal RNA	RS12085	82.5	tt	2
SB3_5	2297944	2306305	8361	16S ribosomal RNA	RS12090	59.2	aacacca	7
VA2_6	2297955	2306314	8359	16S ribosomal RNA	RS12090	81.9	agatatg	7
RQ1_5	2298026	2307061	9035	16S ribosomal RNA	RS12095	43.2	tcattg	6
SB2_5	2298057	2305015	6958	16S ribosomal RNA	RS12085	86.1	atg	3
RF2_7	2298122	2304722	6600	16S ribosomal RNA	trhA	75.1	0	0
FKB3_12	2298151	2304688	6537	16S ribosomal RNA	trhA	90.4	t	1
HP3_5	2298188	2305371	7183	16S ribosomal RNA	RS12085	41.4	tg	2
US1_9	2298206	2304339	6133	16S ribosomal RNA	trhA	86.6	catat	5
SD3_6	2298252	2304402	6150	16S ribosomal RNA	trhA	73.7	agtgatg	7
PO3_6	2298361	2304159	5798	16S ribosomal RNA	sdrM/trhA	82.1	0	0
DB3_8	2298407	2304790	6383	16S ribosomal RNA	trhA	76.5	ttggtaa	7
XC3_9	2298435	2307400	8965	16S ribosomal RNA	RS12100	95.2	0	0
RQ3_5	2298555	2304685	6130	16S ribosomal RNA	trhA	73.4	gt	2
FKA2_5	2298574	2304327	5753	16S ribosomal RNA	trhA	34.3	t	0
WT3_8	2298668	2305345	6677	16S ribosomal RNA/RS12055	RS12085	94.5	0	0
TP1_5	2298700	2304443	5743	16S ribosomal RNA/RS12055	trhA	82.3	0	0
RR3_5	2298725	2305835	7110	16S ribosomal RNA/RS12055	RS12085	81	a	1
SD2_6	2298726	2306096	7370	16S ribosomal RNA/RS12055	RS12085/RS12090	78.6	aa	2
UA2_5	2298772	2304465	5693	16S ribosomal RNA/RS12055	trhA	86.2	0	0
RQQ3_5	2298871	2304366	5495	RS12055	trhA	98	t	1
RD1_5	2298893	2304968	6075	RS12055	RS12085	74.9	aagaagaattt	11
HP1_5	2299030	2304069	5039	RS12055	sdrM/trhA	67.6	tg	2
RX3_8	2299293	2321765	22472	RS12060	amaP/RS12165	59.6	g	1
RX2_8	2299435	2313663	14228	RS12060	sfaB	71	0	0
