## Supplemental Table 5 for "Genetic determinants of gene amplifications alter frequency and evolutionary trajectory of antibiotic resistance in *Staphylococcus aureus*"

### Sheet: Sheet1
Parental Strain	Population	Passage	Sample Name	Prophage 2086248/2129298	Prophage 2086235/2129283	sdrM junctions	sdrM junctions	sdrM junctions	sdrM junctions	sdrM fold change w.r.t average coverage of genome	sdrM	sdrM (Upstream)	gyrA	gyrB	parC	parE	RS12090 ←/→ RS12095	dinG	recD2 (RS08855)	norA	nusA	rpoC	recJ (Upstream)	sbcCD
Wild type (WT)	1	5	WT2_5	0.366		2297791/2305004 (89.2%)				3.16136
		8	WT2_8		0.533	2297791/2305004 (95.1%)				6.79775	A268S (76.5%)
	2	5	WT3_5		0.572	2298668/2305345 (69.4%)				3.38961
		7	WT3_7		0.574	2298668/2305345 (90.6%)				10.03						L440F (31.7%), P586S (37.5%)
		8	WT3_8		0.415	2298668/2305345 (94.5%)				12.6688	A268S (56.8%)
	3	5	WT4_5		0.437	2294602/2304071 (84.2%)				1.72252
		8	WT4_8	0.09	0.678	2294602/2304071 (97.3%)				4.7425	K390T (80.0%)	C→T/2,304,019 (-7) (24.4%)			Y47C (13.6%)	W589R(13.6%)
rexA::Tn	1	6	X1_6																			G962D
		8	X1_8															G281D (44.8%)				G962D
		9	X1_9															G281D (44.8%)				G962D
		15	X1_15	0.052	0.622														Δ15 bp/1,726,963			G962D
		17	X1_17	0.074	0.727	2307663/2294898 (8.7%)				0.829556									Δ15 bp/1,726,963			G962D
		18	X1_18	0.567		2307663/2294898 (75.2%)				3.27026									Δ15 bp/1,726,963			G962D	G→A/1,747,916 (-11)	(A)7→6/1,376,391 (sbcC)
		23	X1_23	0.083	0.649	2307663/2294898 (88.3%)				5.84502									Δ15 bp/1,726,963			G962D	G→A/1,747,916 (-11)	(A)7→6/1,376,391 (sbcC)
		28	X1_28	0.26	0.709	2307663/2294898 (95.5%)				13.6269				L433I (TTA→ATA)/5814	E84G (GAA→GGA) /1,389,303				Δ15 bp/1,726,963			G962D	G→A/1,747,916 (-11)	(A)7→6/1,376,391 (sbcC)
	2	9	X2_9																			L756S
		10	X2_10														G→A/2,306,688					L756S
		15	X2_15	0.595													G→A/2,306,688		1,727,674/+AC/74.4%			L756S		Δ3 bp/1,374,794 (sbcD)
		17	X2_17	0.619													G→A/2,306,688		1,727,674/+AC/78.3%			L756S		Δ3 bp/1,374,794 (sbcD)
		20	X2_20	0.699												L440F (CTT→TTT)/1,388,379	G→A/2,306,688		1,727,674/+AC/76.6%			L756S	G→T/1,747,916 (-11)	Δ3 bp/1,374,794 (sbcD)
		28	X2_28	0.056	0.78	2304084/2302638 (78.2%)				2.08014						L440F (CTT→TTT)/1,388,379	G→A/2,306,688		1,727,674/+AC/72.4%			L756S	G→T/1,747,916 (-11)	Δ3 bp/1,374,794 (sbcD)
	3	6	X3_6
		8	X3_8
		9	X3_9															R841K (38.6%), G281D (14.5%), G281S (16.4%)
		14	X3_14												E84G (GAA→GGA) /1,389,303			R841K
		18	X3_18												E84G (GAA→GGA) /1,389,303		Δ1 bp/2,306,688	R841K
		19	X3_19												E84G (GAA→GGA) /1,389,303		Δ1 bp/2,306,688	R841K
		21	X3_21												E84G (GAA→GGA) /1,389,303		Δ1 bp/2,306,688	R841K
		22	X3_22		0.042							C→A/2,304,173 (-161) (51.3%)			E84G (GAA→GGA) /1,389,303		Δ1 bp/2,306,688	R841K
		24	X3_24								K390N (33.3%)	C→A/2,304,173 (-161) (16.9%), (A)7→6/2,304,159 (-147)			E84G (GAA→GGA) /1,389,303		Δ1 bp/2,306,688	R841K
		29	X3_29								K390N (89.3%)	C→A/2,304,173 (-161)		L433I (81.4%)	E84G (GAA→GGA) /1,389,303		Δ1 bp/2,306,688	R841K
		30	X3_30								K390N (89.3%)	C→A/2,304,173 (-161)		L433I	E84G (GAA→GGA) /1,389,303		Δ1 bp/2,306,688	R841K
recD2::Tn	1	5	RD1_5		0.498	2295574/2304100 (27.2%)	2298893/2304968 (74.9%)			5.65404
	2	5	RD2_5	0.305	0.305	2294134/2306801 (66.4%)	2294762/2304265 (10.6%)			2.61506
	3	5	RD3_5		0.543	2295683/2306096 (67.3%)	2297242/2308520 (66.4%)			3.97781
recX::Tn	1	6	RX1_6		0.685												G→A/2,306,688	Δ1bp/1,527,546 (20%)
		8	RX1_8		0.244						K390I(63.6%),Y363N(11.1%)					L440V(8.1%)	G→A/2,306,688
	2	6	RX2_6		0.535
		8	RX2_8		0.28	2299435/2313663 (71%)				2.53563	Δ3 bp at 2,303.989 (40%)
		9	RX2_9	0.227	0.37							(A)7->5/2,304,158 (-146)	S85P			L440F					S237N
	3	6	RX3_6	0.09	0.581		2299293/2321765 (83.3%)			4.05538		C→A/2,304,173 (-161) (90.6%)			Δ12 bp at 1,390,605 (9.6%)	Δ3 bp at 1,388,713 (19.5%)
		7	RX3_7	0.177	0.71	2294462/2307074 (36%)	2299293/2321765 (74.3%)			5.10688		C→A/2,304,173 (-161) (78.7%)				Δ3 bp at 1,388,713 (32.8%)
		8	RX3_9	0.48	0.356	2297186/2305329 (4.9%)	2299293/2321765 (77.4%)			3.08749	A268S (10.4%)	C→A/2,304,173 (-161)	S85P (56.8%)		E84K (55.3%), E84V(5.9%)
		11	RX3_11	0.468	0.488	2297186/2305329 (20.8%)	2299293/2321765 (84.3%)			6.99694	A268S (15.5%)	C→A/2,304,173 (-161)	S85P (47.6%)		E84K (53%)			Q759* (51.7%)
mfd::Tn	1	6	MD1_6
		7	MD1_7	0.897		2297656/2304485 (89.7%)				5.35986					12bp del (28.5%)	L440F (5.7%)
		9	MD1_9		0.19	2297656/2304485 (93.8%)				7.21168			9bp del (49.2%)			L440F(81.3%)
	2	5	MD2_5		0.466	2297661/2304963 (90.3%)				4.9
	3	5	MD3_5		0.204	2294479/2305205 (77.9%)				3.1
RS03710::Tn	1	6	NJ1_6		0.435								E88K		A116V
		9	NJ1_9		0.264	2297860/2304335 (76.8%)				2.16474			E88K		A116V
	2	6	NJ2_6		0.796	2295439/2306796 (95.3%)				5.9232
		9	NJ2_9	0.1	0.664	2295439/2306796 (98.5%)				11.7213	A268S (74.9%)				W571C
	3	6	NJ3_6		0.138								E88G			D432G
		8	NJ3_8		0.309	2294617/2306935 (63.6%)				1.73425			E88G			D432G
		9	NJ3_9		0.104	2294617/2306935 (65.1%)				1.88841			E88G			D432G
recQ::Tn	1	5	RQ1_5		0.35	2295439/2304756 (14.9%)	2296744/2304961 (73.6%)	2298026/2307061(43.2%)		2.89834
	2	5	RQ2_5		0.169	2294171/2304224 (82%)	2294384/2306507 (6.6%)			2.18258
	3	5	RQ3_5		0.253	2298555/2304685 (73.4%)				2.61746
recQ2::Tn	1	5	RQQ1_5	0.9	0.673	2293882/2307037 (6.5%)	2294487/2305112 (49.8%)	2295089/2308220 (88.8%)		5.39637
	2	5	RQQ2_5		0.825	2297923/2305556 (82.5%)				3.20274
	3	5	RQQ3_5		0.683	2298871/2304366 (98%)				43.0993
rarA::Tn	1	5	RR1_5		0.207										Δ12 bp (84.9%)	L440F(6.1%)
		6	RR1_6	0.167	0.524	2297600/2305660 (17.3%)	2297601/2305659 (8.5%)			0.656163			Δ9 bp at 7,356			L440F
		8	RR1_8		0.368	2297600/2305660 (97.9%)	2297601/2305659 (97.7%)			0.428821			Δ9 bp at 7,356			L440F		Δ2bp/1,527,544
	2	5	RR2_5		0.361									5,724/Δ12 bp (21.3%), D437N (79.8%)		P585T,L440F/13.4%
		7	RR2_7		1									D437N		P585T
		8	RR2_8											D437N		P585T
	3	5	RR3_5		0.459	2298725/2305835 (81%)				2.67067
RS09290::Tn (uspA::Tn)	1	6	US1_6		0.157											Δ11 bp
		8	US1_8			2298206/2304339 (82.7%)	2299549/2304073 (14.9%)			2.54092						Δ11 bp, 1,388,960
		9	US1_9			2298206/2304339 (86.6%)	2299549/2304073 (5.8%)			2.1757
	2	6	US2_6		0.809											D432H(58.5%)
		7	US2_7		0.798	2297628/2308750 (92.8%)	2299128/2310765 (5.9%)			5.61767						D432H		1,527,524/Δ1bp (33.3%)
		9	US2_9		0.167	2297628/2308750 (91.8%)				0.888564				R458L, D437N(7%)		D432H
	3	6	US3_6		0.593	2293458/2305862 (43.3%)	2297775/2306857 (95.1%)			7.68059
xseA::Tn	1	6	XA1_6		0.275	2297533/2304761 (70.4%)				1.87106	A268S(44.1%)
	2	6	XA2_6		0.367	2295472/2304809(66.1%)				2.31945	A268S(48%).K390T(7.8%)
	3	6	XA3_6		0.318	2294401/2305826(70.9%)				1.97663	A268S(42.8%)
dinB::Tn	1	5	DB1_5		0.623	2296739/2305775 (83.6%)				4.23166
	2	5	DB2_5		0.696	2297167/2306747 (90.4%)				3.0723
	3	5	DB3_5		0.251	2296739/2305775 (4.7%)				0.75957			S85P (40.4%)	R458L (49.9%)	A116V
		6	DB3_6		0.669	2298407/2304790 (25.4%)				0.896613			S85P (58.8%)	R458L (40%)	A116V
		8	DB3_8			2298407/2304790 (76.5%)				1.34825			S85P		A116V
RS08985::Tn^ (upstream of ruvAB)	1	6	VA1_6	0.078	0.553						I369T(13.4%)	A→G/2,304,160 (-148)					G→A/2,306,688
		9	VA1_9	0.512							T180I	A→G/2,304,160 (-148)					G→A/2,306,688
	2	6	VA2_6		0.361	2297955/2306314 (81.9%)				2.90653
	3	6	VA3_6	0.076	0.883	2293859/2307075 (96.4%)				6.51492
recG::Tn	1	4	RG1_4		0.068	2296110/2305450 (69%)				2.00246	A268S (32.1%)
		4	RG2_4		0.1	2296072/2307040 (7.5%)				0.815878		C→T/2,304,176 (-164)					G→A/2,306,688
	2	7	RG2_7	0.126	0.7						Y363F	C→T/2,304,176 (-164)	7351/+TATCAC/71.5%, 7,386/Δ6 bp/6.5%	5,724/Δ12 bp/34.5%, 5,827/A→G/5.3%		D432H/92.3%	G→A/2,306,688
	3	4	RG3_4		0.178	2296072/2307040 (91.6%)				3.11657	A268S
recT::Tn	1	5	RT1_5			2298871/2304366 (9.4%)				0.930566
		7	RT1_7								Y363N	+TCAA/2,304,093 (-81)				A358E
		8	RT1_8	0.177							Y363N	+TCAA/2,304,093 (-81)				A358E
	2	5	RT2_5			2294982/2305031 (7.2%)	2296754/2306769 (84%)			5.22057
	3	5	RT3_5			2294397/2305015(11.6%)	2295263/2305906(57.3%)			3.74684
recF::Tn	1	7	RF1_7		0.749	2297322/2304803 (57.2%)				1.93552									G365R,L138L
	2	7	RF2_7		0.331	2298122/2304722(75.1%)				3.45543
	3	7	RF3_7		0.349	2298421/2304306 (24.7%)				4.7248
		10	RF3_10		0.529					4.63644				R458L		L440F
dinG::Tn	1	5	DG1_5	0.057	0.294										A116V
		7	DG1_7			2294523/2304260 (94.5%)	2297669/2304747 (46%)	2297861/2306841 (38.4%)		1.97569					A116V
		8	DG1_8	0.381		2294523/2304260 (89.6%)	2297669/2304747 (60.9%)	2297861/2306841 (21%)		4.47554					A116V
	2	5	DG2_5		0.094	2295583/2304524 (74.7%)				2.65471
	3	5	DG3_5									Δ99 bp/2,304,061 (-49) (46.6%)			S81P
		6	DG3_6		0.184								S85P (34.6%)	R458L(47%)	S81P
		8	DG3_8	0.208									S85P (83.2%)	R458L(18.3%)	S81P
ruvX::Tn	1	6	VX2_6		0.401	2295847/2306831 (75.5%)				2.75381					T169A (18.7%), AAC at 1.389,863 (10.9%), TACTTC at 1,290,596 (31.4%)
	2	6	VX3_6		0.55											L440F					S237N
		7	VX3_7		0.547							(A)7->5/2,304,158 (-146)	S85P(9.7%), 12bp deletion (22.7%)			L440F					S237N
		9	VX3_9		0.465							(A)7->5/2,304,158 (-146)	S85P			L440F					S237N
	3	6	VX4_6		0.732	2297341/2306869 (84.5%)				6.01259
RS10630::Tn^ (Upstream of ligA)	1	5	LGA1_5		0.165	2296309/2306195 (70.8%)				1.81311
	2	5	LGA2_5		0.094	2296739/2305566 (10.9%)				0.76866					A116V
		7	LGA2_7	0.111	0.688	2296739/2305566 (77.6%)				3.24869			S85P (8.7%)		A116V
		8	LGA2_8		0.153	2296739/2305566 (64.8%)				2.15204			S85P (44.6%)	R458L(32.3%)	A116V
	3	5	LGA3_5		0.204	2294131/2307606 (92.1%)	2294138/2307606 (70.4%)			13.2782
ssbB::Tn	1	5	SB1_5		0.713	2297850/2305299 (77.9%)				2.38533
	2	5	SB2_5		0.399	2297242/2305022 (81.9%)	2298057/2305015 (86.1%)			2.92572
	3	5	SB3_5		0.368	2296611/2307074 (80.1%)	2297944/2306305(59.2%)			3.5198
polA::Tn	1	6	PO1_6		0.266	2295125/2306413 (66.8%)				1.85665	A268S (36.3%)
	2	6	PO2_6		0.656	2296292/2305874 (68.8%)	2297649/2304825 (86.1%)			3.31195
	3	6	PO3_6		0.503	2298361/2304159 (82.1%)				2.16739
RS12505::Tn	1	5	TP1_5		0.428	2298700/2304443 (82.3%)				2.21643
	2	5	TP2_5	0.228	0.591
		6	TP2_6		0.315							Δ42 bp/2,304,157 (-145) (47.8%)
		8	TP2_8	0.131	0.42							(A)7→6/2,304,159 (-147)	S85P (28.3%)		A116E/78.1%	P585S (10.1%)
	3	5	TP3_5		0.482	2297371/2305968, (95.0%)				2.29318
lexAS130A	1	5	XSA1_5			2297078/2305880 (78.5%)				2.2925
	2	5	XSA3_5		0.108							C→T/2,304,173 (-161) (57.7%)					G→A/2,306,688
		6	XSA3_6		0.329												G→A/2,306,688
		8	XSA3_8		0.227						A268S (75%)	C→T/2,304,173 (-161)					G→A/2,306,688
	3	5	XSA4_5			2297371/2307074 (95.1%)				4.0702	A268S (23.9%)
lexAG94E	1	5	XGE1_5	0.144	0.601	2296809/2307074(89.6%)				4.79124
	2	5	XGE2_5	0.078	0.569	2293751/2304961 (89.6%)	2295217/2305015 (27.3%)			5.51425
	3	5	XGE3_5		0.582	2294942/2306831 (88.8%)				3.77287
sbcD::Tn	1	6	SD1_6		0.741	2297249/2307565 (96.8%)	2298035/2304549 (9%)			13.9469
	2	6	SD2_6		0.725	2298726/2306096 (78.6%)				3.56155
	3	6	SD3_6		0.653	2298252/2304402 (73.7%)				3.32766
umuC::Tn	1	5	UC1_5		0.277	2294457/2306109 (77.2%)	229074/2304747 (16.9%)			2.6369
	2	5	UC2_5		0.248	2295780/2305622 (61.3%)	2297953/2306415 (29.4%)			3.18494
	3	5	UC3_5		0.397	2296877/2305956 (72.2%)				2.732
uvrA::Tn	1	5	UA1_5		0.464	2294281/2304265 (76.7%)	2298661/2308561 (13%)			2.64555
	2	5	UA2_5		0.281	2298772/2304465 (86.2%)				9.1438
	3	5	UA3_5		0.192								E88G		S81P
		7	UA3_7		0.299	2294023/2307111 (57.5%)				0.774483			E88G		S81P	D432G(68.4%)
		8	UA3_8		0.305	2294023/2307111 (72.2%)	2295202/2306796 (10%)			1.79427			E88G		S81P
trhA::Tn	1	6	HEM1_6		0.527	2297417/Transposon (92.6%)	2298394/2304391 (7.4%)			5.34316
		9	HEM1_9		0.56	2297417/Transposon (97.5%)				12.3711	A268S
	2	6	HEM3_6		0.163	2293859/2308386 (15.6%)				0.873506						D432G
		8	HEM3_8		0.66									R458L		D432G
		9	HEM3_9		0.125	2295288/2305353 (50%)	2297758/2304137 (49.3%)			1.85775			S85P(20.2%), E88G(38.5%)	R458L(54.5%)		D432G
	3	6	HEM4_6		0.357	2298671/Transposon (76.3%)	2298314/Transposon (8.4%)			3.0333
RS12085::Tn	1	6	UT1_6		0.461	2297304/Transposon (84.4%)				2.32915						AGA at 1,387,816
		9	UT1_9		0.395	2297304/Transposon (97%)				2.92993	A268S(51.1%)					AGA at 1,387,816
	2	6	UT2_6		0.425											S437P(17.6%), 1,388,379 (9.4%)
		9	UT2_9										S85P (21.5%)	D437G (78.2%), R458L (20.1%)		S437P
	3	6	UT3_6		0.661	2295195/2305270 (90.8%)				4.41403
RS12090::Tn	1	5	MH1_5		0.756	2294689/2306796 (95.6%)				8.69376
	2	5	MH2_5		0.537	2298391/Transposon (95.4%)				9.04868
		7	MH2_7		0.497	2298391/Transposon (96.9%)				9.69398			E88G (40.1%)	12bp del 57.4%		L440F
		8	MH2_8		0.382	2298391/Transposon (96.5%)				12.1858			E88G			L440F
	3	5	MH3_5			2296800/Transposon (90.6%)				8.45124
		7	MH3_7		0.744	2296800/Transposon (95.4%)				11.7196			TGA (14.6%), 6bp del (71.1%)			L440F
		8	MH3_8		0.857	2296800/Transposon (96.4%)				16.649			6bp del (85.7%)	12bp del (11.5%)		L440F
RS12095::Tn	1	5	HP1_5		0.709	2299030/2304069 (67.6%)				2.4406
	2	5	HP2_5		0.393	2294106/2304550 (61.7%)				2.4613
	3	5	HP3_5		0.413	2297811/2305816 (62.3%)	2298188/2305371 (41.4%)			2.98344
sepA::Tn	1	6	SPA1_6	0.512											Δ3 bp (23.9%)		G→A/2,306,688
		9	SPA1_9	0.992							Y363N	(+AG)/2,304,158 (-146)					G→A/2,306,688
	2	6	SPA2_6		0.156	2297845/2304618 (88.1%)				2.13955
	3	6	SPA3_6		0.578	2296839/2304715 (79.9%)				5.20443
RS12060::Tn	1	5	PRA1_5		0.468	2297811/2304801 (87.1%)				2.15358
	2	5	PRA2_5		0.223								E88K			R444C
		9	PRA2_9		0.345								E88K		R294K	R444C,D432G
	3	5	PRA3_5	0.166	0.351						Δ9bp at 2,303,473 (24.3%)	A→T/2,304,159 (-147) (38.5%)	TATCAC addition at 7351 (18.2%)
		6	PRA3_6	0.761	0.433
		7	PRA3_7	0.938	0.687															(+ACAATA)/769,199/upstream of norA (93.5%)
		8	PRA3_8	1										R458L		S437L				(+ACAATA)/769,199/upstream of norA
xerC::Tn	1	5	XC1_5	1							Y363H						G→A/2,306,688
		8	XC1_8	1							Y363H					D432G	G→A/2,306,688
	2	5	XC2_5	0.447	0.461
		8	XC2_8	1																V44F
	3	5	XC3_5	0.989											E84G
		6	XC3_6	1								C→A/2,304,176 (-164) (42.8%)		L433I	E84G
		7	XC3_7			2298435/2307400 (35.6%)				0.685596				L433I	E84G
		8	XC3_8	1		2298435/2307400 (53.9%)				1.59561				L433I	E84G
		9	XC3_9	1		2298435/2307400 (95.2%)				11.2409				L433I	E84G			Δ1 bp/1,528,452
RS03470::Tn	1	5	FKA1_5		0.537	2298713/2307155 (20.2%)	2294358/2307992 (74.7%)	2293508/2306772 (95.5%)		12.7898
	2	5	FKA2_5		0.372	2297540/2304812 (81.8%)	2298574/2304327 (34.3%)			2.4701
	3	5	FKA3_5		0.211									Δ12 bp,5724	S81P
		7	FKA3_7	0.167	0.418	2297473/2305436 (9.3%)	2299228/2309391 (7.4%)			0.960562				Δ12 bp,5724	S81P
		8	FKA3_8		0.173	2297473/2305436 (76.9%)	2294100/2305897 (21.5%)	2294130/2307075 (42.4%)	2297478/2305438 (74.9%)	1.09831				Δ12 bp,5724	S81P
spoIIIE::Tn	1	8	FKB1_8		0.644	2295594/2307075 (98%)				7.91531
	2	8	FKB2_8								A268S (42.6%)
		11	FKB2_11	0.077	0.695	2295211/2304636 (97.4%)				5.25499	A268S (82.6%)
	3	10	FKB3_10		0.11	2298151/2304688 (5.2%)				0.801979				R458L (69.2%)		D432G
		12	FKB3_12		0.462	2298151/2304688 (90.4%)				6.75758						D432G
