## Supplemental Table 6 for "Genetic determinants of gene amplifications alter frequency and evolutionary trajectory of antibiotic resistance in *Staphylococcus aureus*"

### Sheet: Sheet1
Parental Strain	Population	Passage	Sample Name	Prophage 2086248/2129298	Prophage 2086235/2129283	sdrM junctions	sdrM fold change w.r.t average coverage of genome	sdrM	sdrM (Upstream)	gyrA	gyrB	parC	parE
RS12090 ←/→ RS12095	1	4	WMH1_4		0.506				2,304,172 (-160)/C→A
		5	WMH1_5		0.529	2294515/2305495 (81.4%)	2.83627						L440F/58.3%
		6	WMH1_6	0.085	0.736				2,304,172(-160)/C→A				L440F
		7	WMH1_7		0.299				2,304,172(-160)/C→A	S85P			L440F
	2	4	WMH2_4		0.474						R458L/58.8%		D432G/84.9%
		5	WMH2_5		0.233						R458L		D432G
		6	WMH2_6		0.303						R458L		D432G
		7	WMH2_7		0.159				2,304,167(-155)/Δ22 bp/55.3%, 2,304,170(-158)/(C)5→1/64.5%		R458L/94%		D432G
	3	4	WMH3_4		0.532				2,304,173 (-161)/C→A/76.2%
		5	WMH3_5	0.144	0.337				2,304,173 (-161)/C→A
		6	WMH3_6		0.724			A268S	2,304,173 (-161)/C→A	8,099/+ATG/86.5%
		7	WMH3_7		0.627			A268S	2,304,173 (-161)/C→A	8,099/+ATG
