## Supplemental Table 7 for "Genetic determinants of gene amplifications alter frequency and evolutionary trajectory of antibiotic resistance in *Staphylococcus aureus*"

### Sheet: Sheet1
Parental Strain	Population	Sample Name	Prophage 2086248/2129298	Prophage 2086235/2129283	sdrM junctions	sdrM junctions	sdrM fold change w.r.t average coverage of genome	sdrM	sdrM (Upstream)	gyrA	gyrB	parC	parE	RS12090 ←/→ RS12095	rexB	recD2 (RS08855)
WT	1			0.297	2296758/2304765 (81.2%)		4.04575						R453C
	2			0.338	2297294/235184 (79.3%)		4.40964					Δ3 bp/1,389,828 (39.4%), Δ12 bp/1,390,605 (62.9%)
	3			0.335	2296939/2308523 (94.3%)		21.2926					Δ3 bp/1,389,828
	4			0.638	2297948/2305538 (88.2%)		6.32921						L440F
	5			0.319	2293752/2305032 (92.1%)		7.88714						L440F
	6			0.179	2296758/2304765 (76.8%)		3.20644
	7			0.18					2,304,172 (-160)/C->A
	8			0.291	2298936/2304877 (92.8%)	2302592/2304060 (5.6%)	19.5564
	9			0.478	2297777/2304439 (85.5%)		5.76331
	10			0.445					2,304,165 (-153)/G->A (62.8%)					2,306,688/ G->A
	11			0.323					2,304,171 (-159)/Δ14 bp (46.4%)			1,390,070/+TGA (46.4%)		2,306,688/ G->A
	12			0.158	2238936/2304877 (91.9%)		13.5777					A176S (30.1%)
RS12085::Tn	1			0.477	***		8.15108						(+ATGGTA) (41.7%)
	2			0.334	***		3.56219
	3			0.408	***		4.41226
	4			0.497
	5			0.438	2295945/2307074 (97.6%)		14.0961
	6			0.422	***		2.51414
	7			0.372
	8			0.318	2297651/2305779 (89.5%)		9.13731					(+CTT)/1,390,598 (32.1%), Δ3 bp/1,390.604 (50.7%)
	9			0.195	***		4.92133
	10			0.213	2296616/2305156 (76.8%)		3.50331
	11			0.596	***		9.64972
	12			0.214									L440F (33.5%)
RS12060::Tn	1			0.385								S81P
	2			0.418									L440F
	3			0.351								A116V
	4			0.427										G→A/2,306,688
	5			0.504					Δ16 bp/2,304,144 (-132) (86.7%)
	6			0.772	2294203/2307174 (90%)	2295684/2308617 (36.8%)	8.20186
	7			0.584	2297775/2306857 (88.3%)		7.34269						P585T (43%)
	8			0.285	2295886/2304944 (84.2%)		4.31993
	9			0.243	2296226/2306035 (87.8%)		3.92165	G136V (44.5%)
	10			0.186						E88K (92.1%)		R519S
	11			0.247						S85P		A116V
	12			0.258	2295886/2304944 (78.8%)		4.51389
xerC::Tn	1			0.51								E84A (61.2%)
	2			0.584						A422D (69.2%)
	3			0.463						Δ12 bp (59.4%)
	4			0.626									D432A
	5			0.611
	6			0.257
	7			0.634						At 8.979 +ATGGT (84.9%)
	8			0.428
	9			0.271
	10			0.252
	11			0.445
	12			0.266					2,304,173 (-161)/ Δ12 bp (47.6%)

### Sheet: Complementation
Parental Strain	Population	Sample Name	Prophage 2086248/2129298	Prophage 2086235/2129283	sdrM junctions	sdrM fold change w.r.t average coverage of genome	sdrM	sdrM (Upstream)	gyrA	gyrB	parC	parE	RS12090 ←/→ RS12095
XC5_7 (xerC::Tn) pKK30_xerC	1	XXD14_1					T180I (56%)						2,306,688/ G->A
	2	XXD14_2		0.66									2,306,688/ G->A
	3	XXD14_3		0.453				2,304,173 (-161), C→A					2,306,688/ G->A
	4	XXD14_4		0.456	2296692/2305126 (78.3%)	3.59786					S108N
	5	XXD14_5		0.269
	6	XXD14_6	0.793										2,306,688/ G->A
	7	XXD14_7		0.464			I13M
	8	XXD14_8						2,304,170 (-158), Δ15 bp, (91.7%)			K207E, I209F
	9	XXD14_9	0.636									R453C
	10	XXD14_10		0.445
	11	XXD14_11			2299423/2313976 (98.0%)	24.9071
	12	XXD14_12		0.345			L30F (50%)
XC5_7 (xerC::Tn) pKK30_empty	1	XED14_1		0.434
	2	XED14_2	0.806
	3	XED14_3		0.786
	4	XED14_4		0.354							E84K (92.9%)
	5	XED14_5		0.354
	6	XED14_6		0.587
RS12060::Tn pKK30_RS12060	1	PPD14_1						2,304,175 (-163), Δ10 bp			1,389,339, Δ3 bp
	2	PPD14_2		0.417				2,304,163 (-152), G→T,(41.9%), 2,304,144 (-132), Δ16 bp, (62.1%)					2,306,688/ G->A
	3	PPD14_3		0.074	2294923/2308027 (93.7%)	17.6725
	4	PPD14_4		0.228					E88K		A116V
	5	PPD14_5		0.371	2294984/2304335 (85%)	3.39021
	6	PPD14_6		0.248	2296557/2305808 (77.9%)	3.25407					A116V (48.9%)	L440F (51.6%)
	7	PPD14_7		0.372	2297077/2305923 (87.4%)	3.93225						R453C
	8	PPD14_8		0.272	2296220/2308737 (96.4%)	8.69733
	9	PPD14_9		0.115			L78S (51.5%), L30F (36.4%)
	10	PPD14_10									1,389,751, +AAA,(56.8%)
	11	PPD14_11		0.579				2,304,172 (-160),Δ13 bp,(52.2%)					2,306,688/ G->A
	12	PPD14_12		0.154	2294578/2307074 (95.4%)	3.50547						L440F
RS12060::Tn pKK30_empty	1	PED14_1		0.121					T290I (38.5%)		E84Q
	2	PED14_2			2294573/2306796 (94.6%)	3.08567
	3	PED14_3		0.296			A122V	2,304,041 (-29), Δ119 bp				P583S (53.7%)
	4	PED14_4		0.295	2295791/2320284 (NA)	10.2882
	5	PED14_5		0.58	2295221/2307075 (91.6%)	7.51959	A268G (85.4%)
	6	PED14_6		0.301				2,304,170 (-158),(C)5→1
